# Elevated temperature fatally disrupts nuclear divisions in the early *Drosophila* embryo

**DOI:** 10.1101/2023.09.17.558127

**Authors:** Girish Kale, Pratika Agarwal, J Jaime Diaz-Larrosa, Steffen Lemke

## Abstract

Temperature variations can challenge animal survival, with elevated temperatures presenting distinct vulnerabilities at different stages of the animal life cycle. Embryonic development is known to be especially vulnerable, though the molecular mechanisms that underlie this vulnerability remain unclear. Here we investigate how elevated temperature affects embryogenesis in *Drosophila melanogaster*, an insect model known for extensively characterized genetic makeup and developmental processes.

We identify the first three hours as a critical window in which *Drosophila* embryos are particularly vulnerable to elevated temperature. This period includes the formation of a syncytial blastoderm, which involves 4 rounds of meta-synchronous nuclear divisions at the embryonic cortex, and cellularization that leads to the formation of the cellular blastoderm. Embryos exposed to elevated temperature during this period subsequently exhibited developmental defects at the gastrulation stage, leading to increased lethality. At elevated temperature, we observed an increase in mitotic failures causing a loss of cortical nuclei during cellularization. There is also a local crowding of nuclei and an increase in asynchrony between the nuclear cycles in the center vs. the poles. Interestingly, these features cooperatively amplify the frequency of mitotic failures, leading to holes in the blastoderm epithelium.

Further mechanistic analysis of mitotic failures revealed that they trigger DNA damage response. Focusing on cell biological causes of mitotic failures, we found that the interaction between F-actin and microtubules is weakened at elevated temperature. We performed functional tests to determine whether known regulators of mitosis could rescue mitotic failures, blastoderm hole formation, and improve embryo survival. We further analyzed genomic datasets from wild populations to determine whether these regulators also carry signatures of adaptation in wild populations.

Our genetic rescue experiments show that in *Drosophila* embryos, the interaction between cortical F-actin and astral microtubules of mitotic spindle is vulnerable to disruption at elevated temperatures, leading to mitotic failures that can be potentially rescued by modulating the expression of just a few factors. We propose that levels of expression of corresponding genes could be used as indicators to predict the effects of increasing temperature variations on insect populations.
