## Supplementary tables 1-3 for "Elevated temperature fatally disrupts nuclear divisions in the early *Drosophila* embryo": Table S3 figure panel genotypes.xlsx

### Sheet: Sheet1
Figure	Panels	Maternal Genotype	Paternal genotype
1	A, B	Wild type (OregonR)	Wild type (OregonR)
	C-G	; ; Histone-RFP	; ; Histone-RFP
2	all	Wild type (OregonR)	Wild type (OregonR)
3	all	; ; Histone-RFP, Jupiter-GFP / +	w1118 ; ;
4	all	; ; Histone-RFP, Jupiter-GFP / +	w1118 ; ;
5	all	; ; Histone-RFP, Jupiter-GFP / +	w1118 ; ;
6	all	; ; Histone-RFP, Jupiter-GFP / +	w1118 ; ;
7	all	; ; Histone-RFP, Jupiter-GFP / +	w1118 ; ;
8	B, C, F, I	; 67-Gal4 / + ; Histone-RFP / UAS-SLBP::GFP	; ; UAS-SLBP::GFP
	D, G, J	; 67-Gal4 / + ; Histone-RFP / UAS-SLBP.S118A::GFP	; ; UAS-SLBP.S118A::GFP
	E, H, K	; Ubi-nls::GFP / + ; Histone-RFP / Ubi-nls::GFP	; Ubi-nls::GFP ; Ubi-nls::GFP
9	all	; ; Histone-RFP, Jupiter-GFP / Histone-RFP, UtrABD-GFP	; ; Histone-RFP, UtrABD-GFP
10	A-C	; 67-Gal4 / + ; Histone-RFP, Jupiter-GFP / +	w1118 ; ;
	A-C	; 67-Gal4 / + ; Histone-RFP, Jupiter-GFP / UAS-αCat::HA	; ; UAS-αCat::HA
	A-C	UAS-sgg / + ; 67-Gal4 / + ; Histone-RFP, Jupiter-GFP / +	UAS-sgg ; ;
S1	all	; ; Histone-RFP, Jupiter-GFP / +	w1118 ; ;
S2	all	; ; Histone-RFP, Jupiter-GFP / +	w1118 ; ;
S3	all	; ; Histone-RFP, Jupiter-GFP / +	w1118 ; ;
S4	all	; ; Histone-RFP, Jupiter-GFP / +	w1118 ; ;
S5	all	; 67-Gal4 / + ; Histone-RFP, Jupiter-GFP / +	w1118 ; ;
	all	UAS-baz / + ; 67-Gal4 / + ; Histone-RFP, Jupiter-GFP / +	UAS-baz ; ;
	all	UAS-dlg / + ; 67-Gal4 / + ; Histone-RFP, Jupiter-GFP / +	UAS-dlg ; ;
S6	all	Wild type (OregonR)	Wild type (OregonR)
S7	all	; 67-Gal4 / + ; Histone-RFP, Jupiter-GFP / +	w1118 ; ;
	all	UAS-mud / + ; 67-Gal4 / + ; Histone-RFP, Jupiter-GFP / +	UAS-mud ; ;
	all	; 67-Gal4 / + ; Histone-RFP, Jupiter-GFP / UAS-insc	; ; UAS-insc
